# Pregnancy data enable identification of relevant biomarkers and a partial prognosis of autism at birth

**DOI:** 10.1101/2020.07.08.192989

**Authors:** Hugues Caly, Hamed Rabiei, Perrine Coste-Mazeau, Sebastien Hantz, Sophie Alain, Jean-Luc Eyraud, Thierry Chianea, Catherine Caly, David Makowski, Nouchine Hadjikhani, Eric Lemonnier, Yehezkel Ben-Ari

## Abstract

Attempts to extract early biomarkers and expedite detection of Autism Spectrum Disorder (ASD) have been centered on postnatal measures of babies at familial risk. Here, we suggest that it might be possible to do these tasks already at birth relying on ultrasound and biological measurements routinely collected from pregnant mothers and fetuses during gestation and birth. We performed a gradient boosting decision tree classification analysis in parallel with statistical tests on a population of babies with typical development or later diagnosed with ASD. By focusing on minimization of the false positive rate, the cross-validated specificity of the classifier reached to 96% with a sensitivity of 41% and a positive predictive value of 77%. Extracted biomarkers included sex, maternal familial history of auto-immune diseases, maternal immunization to CMV, IgG CMV level, timing of fetal rotation on head, femoral length in the 3rd trimester, white cells in the 3rd trimester, fetal heart rate during labour, newborn feeding and newborn’s temperature difference between birth and one day after. Statistical models revealed that 38% of babies later diagnosed with ASD had significantly larger fetal cephalic perimeter than age matched neurotypical babies, suggesting an in-utero origin of the bigger brains of toddlers with ASD. Results pave the way to use pregnancy follow-up measurements to provide an early prognosis of ASD and implement pre-symptomatic behavioral interventions to attenuate efficiently ASD developmental sequels.
