## Supplementary Table 1 for "Pregnancy data enable identification of relevant biomarkers and a partial prognosis of autism at birth"

### Sheet: Sheet1
Feature	Frequency (%) Semi-automatic FSS	Frequency (%) Fully automatic FSS	Relative impact (%) Semi-automatic FSS	Alarming range Semi-automatic FSS	Relative impact (%) Fully automatic FSS	Alarming range Fully automatic FSS
Fetal rotation on head (days)	100	100	52	≤ 148 days	44	≤ 148 days
Femoral length in T3	99	99	19	≥ 72%	13	≥ 72%
Cephalic perimeter in T2	98	80	2	≤ 55,6% and ≥ 80,7%	2	≤ 55,6% and ≥ 80,7%
Breast feeding	93	96	9	Mixed	5	Mixed
Sex	90	89	7	Male	9	Male
Familial maternal history of auto-immune diseases	86	36	4	Yes	2	Yes
Ratio of cephalic perimeter to femoral length in T3	70	63	1	≤ 4,64	0.8	≤ 4,36
Fetal heart rate during labour (FIGO classification)	56	73	3	Pathological	2	Pathological
Duration of the first part of the labour	56	18	0.03	≥ 55 minutes
Apgar score at 1 minute	55	38	1	≤ 7	2	≤ 7
Origin	38	30	2	Not being Caucasian
Cephalic perimeter in T3	17	13	0.12	≥ 89%
Number of miscarriages	17	15
Ratio of cephalic perimeter to femoral length in T2	17	14
Cephalic perimeter in day 1 after birth	9	2	0.03	≥ 23%
Study level of parents	6	1	0.05	Superior
Biparietal diameter in T2	1	20			1	≥ 77%
Antibiotics during labour	1	1
Maternal history of infectious diseases	1	1
Duration of the second part of the labour		21			0.02	≤ 14 minutes
Abdominal perimeter in T3		36			0.04	≥ 61%
Duration of the rupture of the membranes		30			0.04	≥ 40 minutes
Ratio of cephalic perimeter to height		47			0.09	≤ 0,67
Fetal weight estimation in T3		53			0.4	≤ 8,1% and ≥ 66,5%
Hemoglobin in T3		56			0.6	≤ 12,6
Pathological pH		36			1	Pathological
Biparietal diameter in T3		90			2	≥ 84%
White cells in T3		81			16	≤ 9100
Antibiotics		42
Duration of epidural analgesia		30
Platelets T3+DS1		23
Fetal weight estimation in T2		18
Femoral length in T2		18
Controlled diabetes		13
Abdominal perimeter in T2		11
Pregnancy weight gain		9
Serology of rubella		8
Weight percentile at birth		6
Mother’s body mass index before pregnancy		4
Gestational diabetus		4
Type of delivery		2
Streptococcus B vaginal swab		1
Maternal history of auto-immune diseases		1
Term of birth		1
