## Supplementary Table 4 for "Pregnancy data enable identification of relevant biomarkers and a partial prognosis of autism at birth"

### Sheet: Supplementary Table S4.
Feature	Missing value rate (%)
Antibiotics during labour	0
Apgar score at 1 minute	0
Familial maternal history of auto-immune diseases	0
Maternal history of infectious diseases	0
Number of miscarriages	0
Origin	0			Preselected features as medically relevant to ASD
Sex	0
Study level of parents	0
Duration of the first part of the labour in minute	0.4
Femoral length percentilein T3	2.38
Biparietal diameter percentile in T2	2.78
Fetal Rotation on head (days)	2.78
Cephalic perimeter percentile in T2	3.17
Ratio of cephalic perimeter to femoral length in T2	3.17
Breast feeding	3.97
Cephalic perimeter percentile in T3	4.36
Ratio of cephalic perimeter to femoral length in T3	4.36
Cephalic perimeter percentile in day 1 after birth	8.33
Fetal heart rate during labour (FIGO classification)	8.73
Apgar score at 10 minute	0
Apgar score at 3 minute	0
Apgar score at 5 minute	0
Duration of epidural analgesia in minute	0
Duration of the rupture of the membranes in minute	0
Duration of the second part of the labour in minute	0
Familal maternal history of endocrine diseases	0
Instrumental delivery	0
Maternal history of auto-immune diseases	0
Maternal history of endocrine diseases	0
Medically assisted procreation	0
Mother’s body mass index before pregnancy	0
Number of Caesarean sections	0
Number of scheduled Caesarean sections	0
Number of urgent Caesarean sections	0
Oxytocin during labor	0
Rh blood group system	0
Serology of rubella	0
Serology of toxoplasmaosisa	0
Term of birth in days	0
Treatment for labor induction	0
Type of delivery	0
Weight percentile at birth	0
Skin to skin protocol	0.4
Abdominal perimeter percentile in T3	2.38
Biparietal diameter percentile in T3	2.78
Femoral length percentile in T2	2.78
Abdominal perimeter percentile in T2	3.17
Fetal weight estimation percentile in T3	3.17
Familial paternal history of auto-immune diseases	4.36
Familial paternal history of endocrine diseases	4.36
Paternal history of auto-immune diseases	4.36
Paternal history of endocrine diseases	4.36
Paternal history of infectious diseases	4.36
Pathological pH	4.36
Antibiotics	4.76
Aspegic	4.76
Corticosteroids	4.76
Vitamin D	4.76
Fetal weight percentile estimation in T2	5.16
Streptococcus B vaginal swab	5.95
Pregnancy weight gain	7.14
Controlled diabetes	8.33
Gestational diabetus	8.33
Hemoglobin in T3	8.33
Platelets T3+DS1	8.33
Ratio of cephalic perimeter to height	8.33
White cells in T3	8.33
